# Population genomics of *Anopheles darlingi*, the principal South American malaria vector mosquito

**DOI:** 10.1101/2025.03.13.643102

**Authors:** Jacob A. Tennessen, Raphael Brosula, Estelle Chabanol, Sara Bickersmith, Angela M. Early, Margaret Laws, Katrina A. Kelley, Maria Eugenia Grillet, Dionicia Gamboa, Eric R. Lucas, Jean-Bernard Duchemin, Martha L. Quiñones, Maria Anice Mureb Sallum, Eduardo S. Bergo, Jorge E. Moreno, Sanjay Nagi, Nicholas J. Arisco, Mohini Sooklall, Reza Niles-Robin, Marcia C. Castro, Horace Cox, Mathilde Gendrin, Jan E. Conn, Daniel E. Neafsey

**Affiliations:** Harvard T.H. Chan School of Public Health; Boston, MA USA; Broad Institute; Cambridge, MA USA; Institut Pasteur de la Guyane; Cayenne, French Guiana; New York State Department of Health, Wadsworth Center; Albany, NY USA; Instituto de Zoología y Ecología Tropical, Facultad de Ciencias, Universidad Central de Venezuela; Caracas, Venezuela; Laboratorio de Malaria: Parásitos y Vectores, Laboratorios de Investigación y Desarrollo, Facultad de Ciencias e Ingeniería, Universidad Peruana Cayetano Heredia; Lima, Peru; Liverpool School of Tropical Medicine; Liverpool, UK; Universidad Nacional de Colombia; Bogotá, Colombia; Faculdade de Saúde Pública, Universidade de São Paulo; São Paulo, Brazil; Instituto Pasteur de São Paulo; São Paulo, Brazil; Instituto de Altos Estudios Dr. Arnoldo Gabaldón, Centro de Investigaciones de Campo Francesco Vitanza; Bolivar, Venezuela; Vector Control Services, Ministry of Health; Georgetown, Guyana; Department of Biomedical Sciences, College of Integrated Health Sciences, State University of New York at Albany; Albany, NY USA

## Abstract

Malaria in South America remains a serious public health problem. *Anopheles* (*Nyssorhynchus*) *darlingi* is the most important malaria vector across tropical Latin America. Vector-targeted disease control efforts require a thorough understanding of mosquito demographic and evolutionary patterns. We present and analyze whole genomes of 1094 *A. darlingi* (median depth 18x) from six South American countries. We observe deep geographic population structure, high genetic diversity including thirteen putative segregating inversions, and no evidence for cryptic sympatric taxa despite high interpopulation divergence. Strong signals of selection are plausibly driven by insecticides, especially on cytochrome P450 genes, one of which we validated experimentally. Our results will facilitate effective mosquito surveillance and control, while highlighting ongoing challenges that a diverse vector poses for malaria elimination in the western hemisphere.

---

There are approximately half a million malaria cases per year in the Americas (*1*), and the disease remains a stubbornly persistent health crisis in this region. Some locations have recently endured rapid upswings in case numbers (*1, 2*), such that case counts for the Americas overall have declined little over the past decade (*1*), dousing optimism for imminent malaria elimination in some countries. Furthermore, South America has been a hotspot for drug resistance emergence in the *Plasmodium* spp. parasites that cause malaria (*3–5*), threatening control efforts around the world. Successful elimination of neotropical malaria will require a greater understanding of its transmission determinants, including the population biology and adaptations of its most widespread and diverse mosquito vector, *Anopheles* (*Nyssorhynchus*) *darlingi*. This species is the primary vector throughout the Guiana Shield and Amazon Basin and an important vector across much of the rest of tropical Latin America, efficiently transmitting both *Plasmodium vivax* and *Plasmodium falciparum* (*6, 7*).

There is deep evolutionary divergence between malaria vectors in the neotropics relative to the rest of the world. The *Nyssorhynchus* subgenus, which contains *A. darlingi*, is confined to the neotropics (*8*), and is arguably a distinct genus (*9*). It diverged from the *Cellia* subgenus, which contains the principal vector of malaria in Africa (*Anopheles gambiae*), approximately 90 million years ago (*10*). Despite extensive population genomic analysis of malaria vectors in Africa and Asia (*11–14*), comparable work on neotropical anophelines has been restricted to relatively small population genetic datasets. In particular, it has remained unclear whether *A. darlingi* is an assemblage of cryptic, morphologically-identical species, as genomic datasets have recently elucidated for the *A. gambiae* complex (*15*), *A. minimus* complex (*13*), and *A. funestus* complex (*16*). Population genetic subdivisions have been observed in *A. darlingi* on either side of the Andes (*17*) and between the Amazon basin and southern Brazil (*18, 19*), however no genomic investigation has been conducted to determine whether sympatric cryptic species exist.

Sympatric cryptic species, first detected in African anophelines through partial sterility in laboratory crossing experiments, have complicated efforts to accurately measure insecticide resistance phenotypes and identify genotypic markers of insecticide resistance in African vectors since the advent of large-scale insecticidal control almost a century ago (*20, 21*). While other *Anopheles* species repeatedly evolve insecticide resistance through target site polymorphisms as well as metabolically-acting factors like cytochrome P450s (*22–24*), in *A. darlingi* insecticide resistance alleles have not been detected (*25*) and observations of phenotypic resistance have been rare and restricted to certain geographic regions and classes of insecticide (*26–28*).

Here we present a population genomic analysis of *A. darlingi*, an animal with one of the greatest impacts on public health in the Americas. In addition to describing overall patterns of genetic diversity, a major goal of this study has been to assess whether this species exhibits the characteristic evolutionary patterns of African and Asian *Anopheles* that have been particularly vexing to vector control goals, including partially interbreeding cryptic taxa, strikingly high nucleotide diversity partitioned into large segregating haplotype blocks, and insecticide resistance via target-site and metabolic mechanisms.
