## Supplementary material for "Population genomics of *Anopheles darlingi*, the principal South American malaria vector mosquito": Table S1

### Sheet: Table S1
Table S1. Population metadata.
Site	Country	Location	Region Short Name	Latitude	Longitude	Year	N	N Useable ≥2x	N Exceptional ≥8x	Ecology	Human impact
Barcelos	Brazil	São Sebastião, Barcelos, Amazonas	Amazonas	0.418	-64.05	2022	46	46	25	Negro–Branco moist forest	Minimal
Coari	Brazil	Estrada do Goiano, Coari, Amazonas	Amazonas	-4.137	-63.15	2022	59	58	28	Juruá–Purus moist forest	Small city population < 100,000
Manaus	Brazil	Puraquequara, Manaus, Amazonas	Amazonas	-3.047	-59.88	2022	54	51	11	Japurá–Solimões–Negro moist forest	Large city population > 2,000,000
Amapá	Brazil	Garimpo do Lourenço, Calçoene, Amapá	Amapá	2.309	-51.632	2021	45	45	29	Guianan moist forest	Mining
Pará	Brazil	Peixe-Boi, Pará	Pará	-1.16	-47.294	2022	63	60	59	Tocantins–Araguaia–Maranhão moist forest	Water buffalo and cattle pasture
Rio de Janeiro	Brazil	Juturnaiba, Silva Jardim, Rio de Janeiro	Rio de Janeiro	-22.613	-42.275	2023	6	6	3	Serra do Mar coastal forest	Small city population < 100,000, dammed lake, cattle pasture
SF de Tauchigadó	Colombia	San Francisco de Tauchigadó, Medio Atrato, Chocó	Chocó	6.065	-76.741	2022	150	144	113	Chocó–Darién moist forest	Village
Tagachí	Colombia	Tagachí, Quibdó, Chocó	Chocó	6.221	-76.726	2022	34	34	30	Chocó–Darién moist forest	Village
Guainía	Colombia	Inírida, Guainía	Guainía	3.883	-67.928	2022	265	250	244	Campinarana	Small city population < 100,000, farming
La Césarée	French Guiana	La Césarée, Macouria	French Guiana	5.016	-52.528	2020	27	27	27	Guianan moist forest	Rural ranchland
Cacao	French Guiana	Cacao, Roura	French Guiana	4.576	-52.468	2020	39	39	39	Guianan moist forest	Village, farming
Blondin	French Guiana	Blondin, Saint-Georges	French Guiana	3.877	-51.813	2020	73	73	73	Guianan moist forest	Village
Mahdia	Guyana	Mahdia, Potaro-Siparuni	Mahdia	5.283	-59.15	2021	18	18	17	Guianan moist forest	Mining
Peru	Peru	Lupuna, Maynas, Loreto	Peru	-3.733	-73.325	2011–2022	89	78	37	Iquitos várzea	Farming
Atures	Venezuela	Morichalito, Atures, Amazonas	Atures	5.599	-67.592	2023	49	46	45	Guianan piedmont and lowland moist forest	Small city population < 100,000
Sifontes	Venezuela	Sifontes, Bolívar	Sifontes	6.19	-61.402	2016-2017	77	49	35	Guianan moist forest	Mining
