## Supplementary material for "Population genomics of *Anopheles darlingi*, the principal South American malaria vector mosquito": Table S3

### Sheet: Table S3
Table S3. Boundaries and frequencies of inversions.
				Frequency
Inversion	Chromosome	Start	End	French Guiana	Amapá, Brazil	Guyana	Rio de Janeiro, Brazil	Pará, Brazil	Amazonas, Brazil	Peru	Sifontes, Venezuela	Atures, Venezuela	Guainía, Colombia	Chocó, Colombia
A	2RL	1050000	4450000	0	0	0	0	0	0	0	0	0.0222222	0.161885	0
B	2RL	6150000	12950000	0.190647	0.948276	0.882353	0	0	0.960938	1	0.757143	0.422222	0.760246	1
C	2RL	18300000	22550000	0.0431655	0	0.558824	0	0	0	0	0.1	0	0.079918	0
D	2RL	20600000	36700000	0	0	0	0	0	0	0	0	0	0	0.171329
E	2RL	32900000	39000000	0	0	0	0	0	0	0	0	0.0681818	0.125	0
F	2RL	39000000	46550000	0	0.0517241	0.117647	0	0	0	0	0	0	0	0.192308
G	2RL	58300000	71250000	0	0	0	0	0	0	0	0	0.344444	0.262295	0
H	2RL	72600000	84300000	0.00359712	0.344828	0.470588	0	0	0.648438	0.675676	0.2	0.0777778	0.172131	0.43007
I	3RL	6300000	25550000	0	0	0	1	0	0	0	0	0.0777778	0.131148	0
J	3RL	22400000	27050000	0.388489	0.137931	0.0294118	1	0.0508475	0.125	0.135135	0	0	0	0
K	3RL	42850000	55450000	0.0215827	0.0172414	0	0	0.101695	0.126984	0.0135135	0	0.0111111	0.00819672	0
L	3RL	60750000	66750000	0.0755396	0.448276	0.441177	0.333333	0.90678	0.40625	0.743243	1	1	0.981557	1
M	X	2800000	10100000	0	0	0	0	0	0.09375	0.337838	0	0	0	0
