## Supplementary material for "Population genomics of *Anopheles darlingi*, the principal South American malaria vector mosquito": Table S5

### Sheet: Table S5
Table S5. Top pairwise FST outlier regions.
Regions are defined by sets of at least three autosomal variants with FST greater than ten times the mean autosomal FST for that comparison, spanning at least 500 bp (for representation on separate read pairs), but with no more than 200 kb between adjacent variants (though the full region may extend over 200 kb).
Comparison	Chromosome	Start	End	High FST Sites	Length	G1/G123 outlier	Top FST gene
Barcelos-Other Brazilian Amazonas	2RL	49347542	50336691	1623	989150	yes	ADAR2_006983 (Keap1)
Barcelos-Other Brazilian Amazonas	2RL	75294136	75618600	105	324465	no	ADAR2_009405 (sodium-driven chloride bicarbonate exchanger)
Blondin-Other French Guiana	2RL	8653194	8654137	3	944	no	ADAR2_010062 (sodium/calcium exchanger) [near P450 cluster]
Blondin-Other French Guiana	2RL	30396873	30410608	40	13736	no	ADAR2_001308 (sodium/potassium/chloride transporter)
Blondin-Other French Guiana	2RL	93635613	93697853	6	62241	no	ADAR2_005526 (icarapin-like)
Cacao-Other French Guiana	2RL	8422977	8620795	5	197819	no	ADAR2_008159 (CYP6AA1)
Cacao-Other French Guiana	2RL	79327683	79348551	54	20869	no	ADAR2_008623 (CYP6M2)
Coari-Other Brazilian Amazonas	2RL	8270200	8365149	3	94950	no	ADAR2_003885 (uncharacterized) [near P450 cluster]
Guainía-Atures	2RL	7804923	9078677	131	1273755	yes	ADAR2_010062 (sodium/calcium exchanger) [near P450 cluster]
Manaus-Other Brazilian Amazonas	2RL	93602332	93808186	66	205855	na	ADAR2_010041 (ATP-binding cassette sub-family G member)
Peru-Brazilian Amazonas	2RL	8119764	8894677	3912	774914	yes	ADAR2_008159 (CYP6AA1)
San Francisco de Tauchigadó-Tagachí	2RL	90002714	90158930	3	156217	no	ADAR2_008415 (uncharacterized)
