## Supplementary material for "Population genomics of *Anopheles darlingi*, the principal South American malaria vector mosquito": Table S6

### Sheet: Table S6
Table S6. Top 50 windows per location based on G1, with 400 variants per window.
Blondin, French Guiana			Cacao, French Guiana			La Césarée, French Guiana			Amapá, Brazil			Mahdia, Guyana			Pará, Brazil			Barcelos, Brazil			Coari, Brazil			Loreto, Peru			Sifontes, Venezuela			Atures, Venezuela			Guainía, Colombia			Chocó, Colombia
Chromosome	Midpoint	G1	Chromosome	Midpoint	G1	Chromosome	Midpoint	G1	Chromosome	Midpoint	G1	Chromosome	Midpoint	G1	Chromosome	Midpoint	G1	Chromosome	Midpoint	G1	Chromosome	Midpoint	G1	Chromosome	Midpoint	G1	Chromosome	Midpoint	G1	Chromosome	Midpoint	G1	Chromosome	Midpoint	G1	Chromosome	Midpoint	G1
2	13935781	0.457309	2	5.59388e+07	0.721236	2	5.59388e+07	0.62963	2	8.56062e+06	0.400713	2	8561437	0.557093	2	13935781	0.733091	2	8561437	0.7792	2	8559594	0.636147	2	8551658	0.545654	2	2.19806e+07	0.890612	2	2.19797e+07	0.553875	2	8465039	0.360085	2	8.22735e+06	0.700523
2	1.50922e+07	0.43967	2	55939859	0.722551	2	55939859	0.62963	2	13935781	0.445898	2	8602644	0.529412	2	1.50922e+07	0.706556	2	8.57117e+06	0.7824	2	8.56062e+06	0.636147	2	8552513	0.624543	2	21981956	0.890612	2	2.19806e+07	0.875236	2	8.46542e+06	0.453742	2	8.231e+06	0.592156
2	2.36987e+07	0.358604	2	55940715	0.771203	2	55940715	0.687243	2	1.50922e+07	0.44352	2	8.60265e+06	0.529412	2	2.36973e+07	1	2	8572179	0.9232	2	8561437	0.643282	2	8.55374e+06	0.583638	2	2.19824e+07	0.513469	2	21981956	0.695652	2	1.50922e+07	0.350578	2	8.46542e+06	0.625899
2	3.7618e+07	0.347345	2	7.97836e+07	0.719921	2	7.97855e+07	0.670782	2	4.60521e+07	0.400713	2	8.60305e+06	0.557093	2	2.36987e+07	1	2	8.57289e+06	0.7792	2	8.57117e+06	0.583829	2	8.55468e+06	0.541271	2	2.19832e+07	0.552653	2	2.19832e+07	0.499055	2	2.19797e+07	0.392401	2	8.67166e+06	0.585212
2	47182957	0.592419	2	7.97842e+07	0.763314	2	79786440	0.670782	2	48384757	0.747919	2	8.60305e+06	0.557093	2	2.65386e+07	0.681582	2	8.57417e+06	0.7888	2	8572179	0.636147	2	8559594	0.544193	2	2.19844e+07	0.787755	2	2.19844e+07	0.564272	2	2.19806e+07	0.951559	2	21981956	0.945132
2	5.0181e+07	0.366485	2	7.9785e+07	0.763314	2	79787617	0.670782	2	5.28807e+07	0.403092	2	8.60353e+06	0.536332	2	35523534	0.968262	2	8.57731e+06	0.8496	2	8.57289e+06	0.636147	2	8.56062e+06	0.579255	2	30334110	0.601633	2	3.03314e+07	0.490548	2	21981956	0.860924	2	2.19824e+07	0.741503
2	50183486	0.369488	2	7.97855e+07	0.763314	2	79788683	0.670782	2	5.29178e+07	0.400713	2	8.60353e+06	0.536332	2	3.55241e+07	0.968262	2	8579621	0.7792	2	4.76881e+07	0.538644	2	8561437	0.579255	2	30336019	0.479184	2	30334110	0.617202	2	2.19824e+07	0.446486	2	2.19832e+07	0.753435
2	5.35618e+07	0.385626	2	79786440	0.764629	2	79789615	0.670782	2	5.31714e+07	0.441141	2	8.60411e+06	0.536332	2	35524997	0.937045	2	8.58733e+06	0.7792	2	52874191	0.690844	2	8572179	0.541271	2	41628645	0.518367	2	41625176	0.411153	2	2.19832e+07	0.51374	2	2.19844e+07	0.683016
2	5.59378e+07	0.351098	2	79787617	0.764629	2	79790777	0.613169	2	5.31748e+07	0.533888	2	8.60411e+06	0.536332	2	41615070	0.906348	2	8593116	0.8496	2	5.30921e+07	0.636147	2	1.50897e+07	0.751644	2	41629221	0.559184	2	41626038	0.405482	2	2.19844e+07	0.631618	2	30334110	0.637831
2	5.59388e+07	0.559017	2	79788683	0.764629	2	7.97921e+07	0.613169	2	53268265	0.533888	2	8.60463e+06	0.557093	2	5.60927e+07	0.707596	2	8606622	0.8496	2	53249225	0.536266	2	3.03516e+07	0.579255	2	4.16298e+07	0.789388	2	4.16298e+07	0.594518	2	41625176	0.448267	2	30336019	0.671084
2	55939859	0.596547	2	79789615	0.638396	2	79793251	0.670782	2	53489409	0.541023	2	8.60514e+06	0.557093	2	5.61787e+07	0.789282	2	8.61014e+06	0.8496	2	5.35384e+07	0.586207	2	5.3616e+07	0.582177	2	41632579	0.560816	2	4.67611e+07	0.490548	2	41626038	0.448099	2	3.03368e+07	0.694068
2	55940715	0.61869	2	79790777	0.638396	2	79794975	0.731139	2	53496472	0.690844	2	8621195	0.640138	2	6.28291e+07	0.848075	2	8624038	0.8496	2	53549711	0.583829	2	5.60354e+07	0.947407	2	4.16347e+07	0.890612	2	4.67618e+07	0.432892	2	4.16298e+07	0.602157	2	3.76166e+07	0.651523
2	5.59414e+07	0.450178	2	79794975	0.763314	2	7.97968e+07	0.731139	2	53503677	0.441141	2	21973848	0.598616	2	8.16939e+07	0.680541	2	8.63058e+06	0.8496	2	5.35618e+07	0.636147	2	8.16853e+07	0.846603	2	44850744	0.650612	2	4.73138e+07	0.405482	2	4.16347e+07	0.411549	2	41629221	0.640667
2	5.59423e+07	0.404766	2	7.97968e+07	0.764629	2	79796842	0.731139	2	53527775	0.533888	2	2.19806e+07	0.598616	2	8.1698e+07	0.735172	2	8636149	0.7824	2	5.35811e+07	0.583829	2	81686485	0.846603	2	5.30197e+07	0.601633	2	5.08898e+07	0.433837	2	5.08907e+07	0.323132	2	4.16298e+07	0.867084
2	56215314	0.364609	2	79796842	0.764629	2	79799513	0.731139	2	5.35384e+07	0.583829	2	2.19832e+07	0.598616	2	8.16989e+07	0.735172	2	8.65582e+06	0.8496	2	53613644	0.583829	2	81687889	0.846603	2	53022649	0.523265	2	5.08907e+07	0.618147	2	5.38054e+07	0.474469	2	4.16347e+07	0.74209
2	59567004	0.35335	2	79799513	0.763314	2	79799535	0.731139	2	53545309	0.441141	2	5.3168e+07	0.688581	2	9.15391e+07	0.658689	2	8.67166e+06	0.8496	2	5.3616e+07	0.536266	2	8.16896e+07	0.798393	2	5.38054e+07	0.789388	2	5.30197e+07	0.405482	2	53807914	0.626646	2	49709362	0.594601
2	6.28291e+07	0.634453	2	79799535	0.763314	2	79804180	0.794239	2	5.35618e+07	0.636147	2	53549711	0.688581	2	9.49056e+07	0.937045	2	49973533	1	2	5.36185e+07	0.693222	2	8.16915e+07	0.751644	2	53807914	0.94449	2	5.38054e+07	0.618147	2	53810149	0.37631	2	49710493	0.61602
2	67851951	0.496341	2	79803148	0.639711	2	7.98052e+07	0.794239	2	55939859	0.441141	2	5.35618e+07	0.522491	2	9.4907e+07	0.846514	2	4.99765e+07	0.9232	2	53625433	0.747919	2	8.16934e+07	0.662527	2	53810149	0.693061	2	53807914	0.723062	3	9.27845e+06	0.420989	2	4.97112e+07	0.765074
2	6.78532e+07	0.615312	2	7.98032e+07	0.639711	2	7.98062e+07	0.731139	2	55940715	0.441141	2	5.3616e+07	0.522491	2	9.49168e+07	0.733091	2	4.99787e+07	0.9232	2	53783106	0.536266	2	8.16939e+07	0.751644	2	5.38121e+07	0.693061	2	53810149	0.522684	3	9.27913e+06	0.400094	2	4.97118e+07	0.904836
2	6.78548e+07	0.493338	2	79804180	0.809336	2	79807920	0.794239	2	6.17913e+07	0.441141	2	53625433	0.785467	3	6349584	0.876171	2	49979740	0.9232	2	8.16896e+07	0.933413	2	8.16957e+07	0.846603	2	5.61787e+07	0.482449	2	5.76285e+07	0.617202	3	2.09501e+07	0.363074	3	6349584	0.660619
2	6.78573e+07	0.375117	2	7.98052e+07	0.809336	2	7.98089e+07	0.794239	2	7.26809e+07	0.441141	2	5.3631e+07	0.688581	3	6.35013e+06	0.682622	2	4.99806e+07	0.8496	2	8.16939e+07	0.807372	2	81696966	0.896275	2	5.61916e+07	0.479184	2	57629308	0.521739	3	2.21733e+07	0.44615	3	6.35045e+06	0.648198
2	81686485	0.473822	2	7.98062e+07	0.809336	2	79809691	0.731139	2	81687889	0.40547	2	55939859	0.522491	3	6.35045e+06	0.763788	2	4.99815e+07	0.9232	2	8.16957e+07	0.750297	2	8.1698e+07	1	2	5.76285e+07	0.518367	3	15224.5	0.461248	3	2.21741e+07	0.46083	3	2.26928e+07	0.653479
2	81687889	0.531244	2	79807920	0.809336	2	7.98127e+07	0.731139	2	8.16934e+07	0.536266	2	61857649	0.688581	3	6.35072e+06	0.681061	2	4.99876e+07	1	2	8.16989e+07	0.583829	2	8.16989e+07	1	2	57629308	0.518367	3	2.21726e+07	0.494329	3	2.21748e+07	0.315943	3	22693276	0.653479
2	8.16896e+07	0.513229	2	7.98089e+07	0.808021	2	7.98144e+07	0.794239	2	81696966	0.44352	2	8.16934e+07	0.695502	3	6351123	0.681061	2	4.99892e+07	0.9232	3	52469.5	0.697979	2	81699803	0.579255	2	5.97306e+07	0.696327	3	2.21733e+07	0.651229	3	25931870	0.336905	3	2.26937e+07	0.662869
2	8.16915e+07	0.592419	2	79809691	0.808021	2	7.9816e+07	0.731139	2	8.1698e+07	0.638526	2	81696966	0.598616	3	6.35154e+06	0.817898	2	49990601	0.9232	3	55678.5	0.697979	3	33397.5	0.620161	2	7.09471e+07	0.479184	3	2.21741e+07	0.722117	3	2.63983e+07	0.686912	3	2.26942e+07	0.660228
2	8.16934e+07	0.701633	2	7.98127e+07	0.808021	2	79818796	0.613169	2	8.16989e+07	0.807372	2	8.1698e+07	0.785467	3	9.27674e+06	0.761186	2	4.99947e+07	0.9232	3	2.09423e+07	0.586207	3	38635.5	0.579255	2	7.89559e+07	0.480816	3	2.21748e+07	0.758979	3	2.63986e+07	0.679858	3	2.40537e+07	0.59822
2	8.16939e+07	0.571402	2	7.98144e+07	0.901381	2	81686485	0.794239	2	81699803	0.486326	2	8.16989e+07	0.688581	3	9.2775e+06	0.876171	2	4.99957e+07	0.8496	3	25931870	0.80975	3	39513.5	0.662527	3	1.36964e+07	0.487347	3	2.63876e+07	0.551985	3	26400235	0.699879	3	25931870	0.789623
2	8.16957e+07	0.455808	2	7.9816e+07	0.854043	2	81687889	0.794239	3	55678.5	0.448276	2	81699803	0.688581	3	9277922	0.937045	2	5.00011e+07	0.9232	3	3.12317e+07	0.747919	3	40100.5	0.662527	3	13696927	0.523265	3	2.63983e+07	0.723062	3	2.6401e+07	0.748455	3	2.63983e+07	0.734364
2	81696966	0.571777	2	81686485	0.677844	2	8.16934e+07	0.670782	3	6349584	0.441141	3	55678.5	0.598616	3	9.27845e+06	1	2	5.00018e+07	0.9232	3	3.12332e+07	0.933413	3	41343.5	0.798393	3	1.36976e+07	0.523265	3	2.63986e+07	0.722117	3	2.64033e+07	0.748388	3	2.63986e+07	0.754316
2	8.1698e+07	0.613061	2	81687889	0.763314	2	8.1698e+07	0.860082	3	16516992	0.448276	3	2.21748e+07	0.536332	3	9.27913e+06	1	2	50002775	0.9232	3	31271416	0.869203	3	52469.5	0.628926	3	16516992	0.559184	3	26400235	0.722117	3	2.64064e+07	0.428413	3	26400235	0.75324
2	8.16989e+07	0.515481	2	8.16896e+07	0.808021	2	8.16989e+07	0.731139	3	2.09397e+07	0.486326	3	2.44713e+07	0.889273	3	9279768	1	2	50003361	0.9232	3	3.12724e+07	0.869203	3	55678.5	0.720964	3	2.09388e+07	0.518367	3	2.6401e+07	0.758979	3	2.6408e+07	0.428883	3	2.6401e+07	0.753044
2	84284761	0.455057	2	8.16915e+07	0.854043	3	9.27674e+06	0.670782	3	25392738	0.636147	3	24471788	0.785467	3	9.28038e+06	0.968262	2	5.00042e+07	0.7824	3	3.12732e+07	0.747919	3	2.21733e+07	0.580716	3	2.21733e+07	0.52	3	2.64033e+07	0.758979	3	2.64106e+07	0.633062	3	2.64106e+07	0.743851
3	1.71821e+07	0.425033	2	8.16934e+07	0.719921	3	9279768	0.670782	3	25931870	0.583829	3	25392738	0.605536	3	9.28075e+06	0.968262	2	5.00045e+07	0.7824	3	3.33945e+07	0.541023	3	25931870	1	3	2.21741e+07	0.740408	3	2.64106e+07	0.652174	3	26411848	0.727325	3	26411848	0.717443
3	1.8327e+07	0.341715	2	8.16939e+07	0.677844	3	9.28038e+06	0.613169	3	2.63945e+07	0.44352	3	25931870	0.889273	3	9.28122e+06	0.968262	2	5.00051e+07	0.7824	3	3.56151e+07	0.583829	3	2.93793e+07	0.710738	3	2.63945e+07	0.697959	3	26411848	0.758979	3	2.64144e+07	0.379737	3	2.64144e+07	0.670693
3	18327341	0.345468	2	8.1698e+07	0.763314	3	2.91247e+07	0.613169	3	2.63983e+07	0.441141	3	2.63945e+07	0.598616	3	25931870	0.877732	2	5.60354e+07	0.7824	3	3.56226e+07	0.636147	3	3.12317e+07	0.753104	3	2.63983e+07	0.94449	3	2.64144e+07	0.55293	3	2.69025e+07	0.362638	3	28515085	0.705316
3	2.51739e+07	0.420904	2	8.16989e+07	0.677844	3	2.9125e+07	0.731139	3	2.63986e+07	0.441141	3	2.63983e+07	0.785467	3	25937568	0.762227	2	8.16853e+07	0.9232	3	35628475	0.747919	3	3.12332e+07	1	3	2.63986e+07	0.94449	3	3.12317e+07	0.617202	3	3.12306e+07	0.34228	3	2.85158e+07	0.637048
3	25392738	0.447176	3	2.91252e+07	0.637081	3	2.91252e+07	0.928669	3	26400235	0.441141	3	2.63986e+07	0.785467	3	2.91252e+07	0.788762	2	8.16939e+07	0.8528	3	3.56458e+07	0.747919	3	31271416	1	3	26400235	0.94449	3	3.12332e+07	0.797732	3	3.12311e+07	0.416252	3	3.12311e+07	0.986112
3	2.9125e+07	0.419403	3	3.00918e+07	0.638396	3	29158697	0.670782	3	2.6401e+07	0.486326	3	26400235	0.785467	3	29381879	0.706035	3	39513.5	0.9232	3	3.57745e+07	0.583829	3	3.12724e+07	1	3	2.6401e+07	1	3	3.12489e+07	0.551985	3	3.12317e+07	0.680765	3	3.12317e+07	0.986112
3	2.91252e+07	0.530869	3	30096967	0.639711	3	2.93307e+07	0.673525	3	2.64033e+07	0.441141	3	2.6401e+07	0.785467	3	3.60749e+07	0.761186	3	2.63983e+07	0.8496	3	36063307	0.636147	3	3.12732e+07	0.848064	3	2.64033e+07	1	3	3.12642e+07	0.464083	3	3.12332e+07	0.8965	3	3.12332e+07	0.986112
3	29126535	0.386001	3	3.01013e+07	0.637081	3	2.9353e+07	0.613169	3	2.64106e+07	0.441141	3	2.64033e+07	0.785467	3	36098349	0.761186	3	2.63986e+07	0.8496	3	36094658	0.636147	3	42673627	0.620161	3	2.64064e+07	0.693061	3	3.12706e+07	0.687146	3	3.12351e+07	0.351518	3	3.12351e+07	0.986112
3	29126913	0.385626	3	3.01033e+07	0.763314	3	30091230	0.613169	3	26411848	0.486326	3	2.64106e+07	0.785467	3	36123744	0.707596	3	26400235	0.8496	3	36098349	0.583829	3	4.26772e+07	0.662527	3	2.6408e+07	0.693061	3	31271416	0.836484	3	3.12642e+07	0.398616	3	31236415	0.778767
3	2.91274e+07	0.385626	3	3.01038e+07	0.764629	3	3.00942e+07	0.670782	3	2.91256e+07	0.486326	3	26411848	0.785467	3	3.6201e+07	0.679501	3	2.6401e+07	0.8496	3	42673627	0.583829	3	4.26778e+07	0.579255	3	2.64106e+07	0.94449	3	3.12724e+07	0.836484	3	3.12706e+07	0.621372	3	3.12642e+07	0.637146
3	2.91277e+07	0.571026	3	30104272	0.638396	3	30096417	0.670782	3	2.9126e+07	0.486326	3	2.68556e+07	0.557093	3	3.6297e+07	0.656608	3	2.64106e+07	0.8496	3	66947884	0.690844	3	42678509	0.621622	3	26411848	0.94449	3	3.12732e+07	0.836484	3	31271416	0.920082	3	3.12706e+07	0.986112
3	3.56137e+07	0.369863	3	3.01048e+07	0.638396	3	30096967	0.731139	3	29126535	0.533888	3	2.69025e+07	0.688581	3	4.26765e+07	0.733091	3	26411848	0.8496	3	7.12109e+07	0.533888	3	7.12109e+07	0.751644	3	2.69025e+07	0.559184	3	35628475	0.432892	3	3.12724e+07	0.920183	3	31271416	0.986112
3	3.59117e+07	0.43329	3	3.01065e+07	0.638396	3	3.00979e+07	0.794239	3	29126913	0.747919	3	29126913	0.785467	3	45184145	0.682622	3	3.12317e+07	0.7824	3	71211414	0.636147	3	71211414	0.846603	3	2.76357e+07	0.647347	3	35964319	0.55293	3	3.12732e+07	0.912255	3	3.12724e+07	0.986112
3	5.09251e+07	0.620942	3	3.01079e+07	0.719921	3	3.01013e+07	0.673525	3	2.91274e+07	0.747919	3	2.91274e+07	0.785467	3	45186570	0.762747	3	3.12332e+07	1	3	7.12123e+07	0.690844	3	7.12123e+07	0.896275	3	3.12332e+07	0.787755	3	42673627	0.462193	3	37626049	0.44783	3	3.12732e+07	0.972321
3	50925723	0.425408	3	3.01108e+07	0.639711	3	3.01033e+07	0.794239	3	2.91277e+07	0.747919	3	2.93793e+07	0.598616	3	7.1204e+07	0.656608	3	31271416	1	3	7.12155e+07	0.869203	3	71213243	0.846603	3	35964319	0.603265	3	42678509	0.462193	3	42678509	0.35995	3	3.35215e+07	0.604773
3	6.30269e+07	0.534997	3	5.09251e+07	0.679158	3	3.01038e+07	0.794239	3	29128094	0.445898	3	3.12332e+07	0.598616	3	7.12041e+07	0.656608	3	3.12724e+07	1	3	7.12163e+07	0.807372	3	7.1214e+07	0.846603	3	36005191	0.480816	3	4.26834e+07	0.620038	3	4.26834e+07	0.421997	3	33529638	0.594112
3	6.30272e+07	0.443047	3	6.30269e+07	0.763314	3	30104272	0.673525	3	3.56151e+07	0.486326	3	31271416	0.598616	3	7.12046e+07	0.793965	3	3.12732e+07	0.9232	3	7.12186e+07	0.536266	3	7.12155e+07	0.846603	3	42673627	0.601633	3	4.26843e+07	0.618147	3	4.26843e+07	0.420754	3	34677938	0.766052
3	6.30586e+07	0.390129	3	6.30272e+07	0.763314	3	3.01079e+07	0.673525	3	3.56458e+07	0.486326	3	3.12724e+07	0.688581	3	7.12123e+07	0.706035	3	42679345	0.8496	3	7.123e+07	0.690844	3	7.12163e+07	0.579255	3	4.26745e+07	0.518367	3	42687411	0.585066	3	42687411	0.416454	3	35980361	0.622769
