## Supplementary material for "Population genomics of *Anopheles darlingi*, the principal South American malaria vector mosquito": Table S7

### Sheet: Table S7
Table S7. Top 50 windows per location based on G123, with 400 variants per window.
Blondin, French Guiana			Cacao, French Guiana			La Césarée, French Guiana			Amapá, Brazil			Mahdia, Guyana			Pará, Brazil			Barcelos, Brazil			Coari, Brazil			Loreto, Peru			Sifontes, Venezuela			Atures, Venezuela			Guainía, Colombia			Chocó, Colombia
Chromosome	Midpoint	G1	Chromosome	Midpoint	G123	Chromosome	Midpoint	G123	Chromosome	Midpoint	G123	Chromosome	Midpoint	G123	Chromosome	Midpoint	G123	Chromosome	Midpoint	G123	Chromosome	Midpoint	G123	Chromosome	Midpoint	G123	Chromosome	Midpoint	G123	Chromosome	Midpoint	G123	Chromosome	Midpoint	G123	Chromosome	Midpoint	G123
2	2.36987e+07	0.700507	2	5.59388e+07	0.854043	2	5.59388e+07	0.928669	2	8559594	0.533888	2	8543978	0.889273	2	13935781	0.788762	2	8.57117e+06	1	2	8559594	0.747919	2	8543978	0.662527	2	2.19806e+07	1	2	2.19797e+07	0.6862	2	8465039	0.389815	2	8.22735e+06	0.904836
2	4.18714e+07	0.592044	2	55939859	0.901381	2	55939859	0.928669	2	8.56062e+06	0.533888	2	8.55374e+06	0.889273	2	1.50922e+07	0.788762	2	8572179	1	2	8.56062e+06	0.747919	2	8544714	0.706355	2	21981956	1	2	2.19806e+07	0.957467	2	8.46542e+06	0.498354	2	8.22905e+06	0.791579
2	47182957	0.677988	2	55940715	1	2	55940715	1	2	8.56902e+06	0.533888	2	8.55468e+06	0.889273	2	2.36973e+07	1	2	8.57417e+06	1	2	8561437	0.869203	2	8545349	0.706355	2	2.19824e+07	0.838367	2	21981956	0.915879	2	1.50922e+07	0.389781	2	8.231e+06	0.791579
2	55350704	0.571026	2	5.59414e+07	0.854043	2	5.62901e+07	0.794239	2	13935781	0.636147	2	8.55588e+06	0.889273	2	2.36987e+07	1	2	8.57677e+06	1	2	8.57117e+06	0.690844	2	8550472	0.706355	2	2.19832e+07	0.890612	2	2.19824e+07	0.55482	2	2.19797e+07	0.470808	2	8.55374e+06	0.753533
2	5.59378e+07	0.553387	2	5.59423e+07	0.764629	2	56290820	0.794239	2	1.50922e+07	0.583829	2	8559594	0.889273	2	2.65386e+07	0.817378	2	8593116	1	2	8572179	0.747919	2	8551658	0.751644	2	2.19844e+07	0.890612	2	2.19832e+07	0.722117	2	2.19806e+07	0.975611	2	2.19806e+07	0.789819
2	5.59388e+07	0.746669	2	56215314	0.854043	2	5.62915e+07	0.794239	2	4.60521e+07	0.533888	2	8.56062e+06	0.889273	2	35523534	1	2	8606622	1	2	8.57289e+06	0.747919	2	8552513	0.798393	2	30334110	0.691429	2	2.19844e+07	0.835539	2	21981956	0.983707	2	21981956	0.986112
2	55939859	0.74742	2	6.28291e+07	0.854043	2	7.97855e+07	0.794239	2	48384757	0.869203	2	8561437	1	2	3.55241e+07	1	2	8.61014e+06	1	2	8602644	0.690844	2	8.55374e+06	0.751644	2	3.88867e+07	0.650612	2	3.03314e+07	0.551985	2	2.19824e+07	0.654428	2	2.19824e+07	0.814465
2	55940715	0.972978	2	7.97836e+07	0.808021	2	79786440	0.794239	2	5.28807e+07	0.583829	2	8.56902e+06	0.889273	2	35524997	1	2	8624038	1	2	8.60265e+06	0.690844	2	8.55468e+06	0.662527	2	41625176	0.838367	2	30334110	0.6862	2	2.19832e+07	0.73532	2	2.19832e+07	0.814465
2	5.59414e+07	0.747044	2	7.97842e+07	0.854043	2	79787617	0.794239	2	5.28938e+07	0.533888	2	8.59036e+06	0.889273	2	3.55258e+07	0.789282	2	8.63058e+06	1	2	4.76881e+07	0.747919	2	8559594	0.706355	2	41626038	0.787755	2	41625176	0.758979	2	2.19844e+07	0.791756	2	2.19844e+07	0.90513
2	5.59423e+07	0.635579	2	7.9785e+07	0.854043	2	79788683	0.794239	2	5.29178e+07	0.533888	2	8.59366e+06	0.889273	2	41615070	0.968262	2	8636149	1	2	48384757	0.690844	2	8.56062e+06	0.662527	2	41629221	0.645714	2	41626038	0.651229	2	41625176	0.784231	2	3.03368e+07	0.752849
2	5.60441e+07	0.552637	2	7.97855e+07	0.854043	2	79789615	0.794239	2	52952523	0.533888	2	8.59691e+06	0.889273	2	55872887	0.906348	2	8.65582e+06	1	2	5.11639e+07	0.807372	2	1.50897e+07	0.846603	2	4.16298e+07	0.94449	2	4.16298e+07	0.835539	2	41626038	0.776908	2	3.76166e+07	0.790014
2	56215314	0.7234	2	79786440	0.901381	2	79793251	0.794239	2	5.31714e+07	0.533888	2	8596908	0.889273	2	5.60927e+07	0.817378	2	8.67166e+06	1	2	5.1165e+07	0.747919	2	5.3616e+07	0.751644	2	41632579	0.691429	2	4.67611e+07	0.551985	2	4.16298e+07	0.784735	2	41625176	0.904836
2	56217780	0.613811	2	79787617	0.901381	2	79794975	0.860082	2	5.31748e+07	0.636147	2	8602644	0.889273	2	5.61787e+07	0.876171	2	4.99125e+07	1	2	52874191	0.807372	2	5.60354e+07	1	2	4.16347e+07	1	2	5.08907e+07	0.722117	2	4.16347e+07	0.470136	2	41626038	0.918138
2	6.28291e+07	0.700507	2	79788683	0.901381	2	7.97968e+07	0.860082	2	53268265	0.636147	2	8.60265e+06	0.889273	2	61546645	0.906868	2	49949700	1	2	5.30921e+07	0.747919	2	8.16853e+07	0.947407	2	44850744	0.838367	2	5.38054e+07	0.722117	2	5.0185e+07	0.403386	2	41629221	0.789721
2	67851951	0.634078	2	79794975	0.854043	2	79796842	0.860082	2	53489409	0.747919	2	8.60305e+06	1	2	6.28291e+07	0.968262	2	49973533	1	2	53249225	0.690844	2	81686485	0.947407	2	50455237	0.691429	2	53807914	0.835539	2	5.38054e+07	0.595908	2	4.16298e+07	0.972321
2	6.78532e+07	0.746669	2	7.97968e+07	0.901381	2	79799513	0.860082	2	53496472	0.807372	2	8.60305e+06	1	2	8.16939e+07	0.788762	2	4.99765e+07	1	2	5.35384e+07	0.747919	2	81687889	0.947407	2	5.30197e+07	0.691429	2	53810149	0.651229	2	53807914	0.806235	2	4.16347e+07	0.839797
2	6.78548e+07	0.571026	2	79796842	0.901381	2	79799535	0.860082	2	53503677	0.533888	2	8.60353e+06	0.889273	2	8.1698e+07	0.876171	2	4.99787e+07	1	2	53549711	0.690844	2	8.16896e+07	0.896275	2	53022649	0.691429	2	5.76285e+07	0.6862	2	53810149	0.432377	2	4.97112e+07	0.801946
2	77659270	0.613061	2	79797781	0.854043	2	79800333	0.794239	2	53527775	0.636147	2	8.60353e+06	0.889273	2	8.16989e+07	0.876171	2	49979740	1	2	5.35618e+07	0.747919	2	8.16915e+07	0.846603	2	5.38054e+07	0.94449	2	57629308	0.617202	3	9.27845e+06	0.447729	2	4.97118e+07	0.931537
2	77660252	0.591668	2	79797794	0.854043	2	7.98004e+07	0.794239	2	5.35384e+07	0.690844	2	8.60411e+06	0.889273	2	9.15361e+07	0.789282	2	4.99806e+07	1	2	5.35811e+07	0.690844	2	8.16934e+07	0.751644	2	53807914	1	2	5.90243e+07	0.551985	3	9.27913e+06	0.426162	2	6.19618e+07	0.958629
2	81687889	0.591668	2	7.97988e+07	0.808021	2	79804180	0.928669	2	53545309	0.533888	2	8.60411e+06	0.889273	2	9.15391e+07	0.847034	2	4.99815e+07	1	2	53613644	0.690844	2	8.16939e+07	0.846603	2	53810149	0.838367	3	1.65158e+07	0.551985	3	16516992	0.422501	3	6349584	0.752946
2	8.16896e+07	0.613061	2	79798808	0.808021	2	7.98052e+07	0.928669	2	5.35618e+07	0.747919	2	8.60463e+06	1	2	9.49056e+07	1	2	4.99876e+07	1	2	5.3616e+07	0.690844	2	8.16957e+07	0.947407	2	5.38121e+07	0.838367	3	16516315	0.551985	3	2.09501e+07	0.44867	3	2.14709e+07	0.753924
2	8.16915e+07	0.677988	2	79799513	0.854043	2	7.98062e+07	0.860082	2	5.35721e+07	0.583829	2	8.60514e+06	1	2	9.4907e+07	0.906348	2	4.99892e+07	1	2	5.36185e+07	0.869203	2	81696966	1	2	5.61787e+07	0.645714	3	2.21726e+07	0.651229	3	2.21733e+07	0.551901	3	2.26928e+07	0.972321
2	8.16934e+07	0.794333	2	79799535	0.854043	2	79807920	0.928669	2	55939859	0.533888	2	8605595	0.889273	2	9.49168e+07	0.788762	2	49990601	1	2	53625433	0.869203	2	8.1698e+07	1	2	5.97306e+07	0.890612	3	2.21733e+07	0.722117	3	2.21741e+07	0.534231	3	22693276	0.972321
2	8.16939e+07	0.634078	2	79803148	0.808021	2	7.98089e+07	0.928669	2	55940715	0.533888	2	8.60606e+06	0.889273	3	6349584	0.937045	2	4.99947e+07	1	2	53783106	0.690844	2	8.16989e+07	1	2	6.90602e+07	0.691429	3	2.21741e+07	0.796786	3	2.63945e+07	0.4224	3	2.26937e+07	0.986112
2	81696966	0.655845	2	7.98032e+07	0.808021	2	79809691	0.860082	2	6.17913e+07	0.533888	2	8606622	0.889273	3	6.35013e+06	0.817378	2	4.99957e+07	1	2	8.16896e+07	1	3	33397.5	0.706355	3	1.36964e+07	0.693061	3	2.21748e+07	0.835539	3	2.63983e+07	0.748589	3	2.26942e+07	0.972321
2	8.1698e+07	0.677988	2	79804180	0.950033	2	79810611	0.794239	2	81686485	0.583829	2	8.61319e+06	0.889273	3	6.35045e+06	0.906348	2	5.00011e+07	1	2	8.16915e+07	0.807372	3	39513.5	0.751644	3	13696927	0.693061	3	2.63876e+07	0.617202	3	2.63986e+07	0.727526	3	2.39442e+07	0.766346
2	8.16989e+07	0.655845	2	7.98052e+07	0.950033	2	7.98117e+07	0.794239	2	81687889	0.583829	2	8621195	1	3	6.35072e+06	0.788762	2	5.00018e+07	1	2	8.16939e+07	0.933413	3	40100.5	0.751644	3	1.36976e+07	0.693061	3	2.63983e+07	0.835539	3	26400235	0.734346	3	23944651	0.816128
2	84284761	0.725652	2	7.98062e+07	0.950033	2	7.98127e+07	0.860082	2	8.16934e+07	0.690844	2	8624038	0.889273	3	6351123	0.788762	2	50002775	1	2	8.16957e+07	0.933413	3	41343.5	0.896275	3	16516992	0.645714	3	2.63986e+07	0.796786	3	2.6401e+07	0.776942	3	2.39452e+07	0.802142
3	1.71821e+07	0.553012	2	79807920	0.950033	2	7.98144e+07	0.928669	2	81696966	0.583829	2	8.62581e+06	0.889273	3	6.35154e+06	0.906348	2	50003361	1	3	52469.5	0.933413	3	52469.5	0.846603	3	1.71821e+07	0.738776	3	26400235	0.796786	3	2.64033e+07	0.769719	3	2.39456e+07	0.789819
3	2.19211e+07	0.614937	2	7.98089e+07	0.901381	2	7.9816e+07	0.860082	2	8.1698e+07	0.807372	2	8629716	0.889273	3	9.27674e+06	0.846514	2	5.00042e+07	1	3	55678.5	0.933413	3	55678.5	1	3	2.21726e+07	0.645714	3	2.6401e+07	0.835539	3	2.64064e+07	0.493718	3	25931870	0.827082
3	25392738	0.771815	2	79809691	0.901381	2	81686485	0.928669	2	8.16989e+07	0.933413	2	8630194	0.889273	3	9.2775e+06	0.937045	2	5.00051e+07	1	3	2.09423e+07	0.747919	3	2.21733e+07	0.706355	3	2.21733e+07	0.645714	3	2.64033e+07	0.835539	3	2.6408e+07	0.505274	3	2.63983e+07	0.891633
3	2.68556e+07	0.572903	2	79810611	0.808021	2	81687889	0.928669	2	81699803	0.583829	2	8.68881e+06	0.889273	3	9277922	1	2	5.00152e+07	1	3	2.59253e+07	0.869203	3	2.21741e+07	0.751644	3	2.21741e+07	0.890612	3	2.64106e+07	0.758979	3	2.64106e+07	0.659265	3	2.63986e+07	0.852902
3	2.87398e+07	0.592794	2	7.98127e+07	0.901381	2	8.16934e+07	0.794239	3	55678.5	0.636147	2	5.3168e+07	0.889273	3	9.27845e+06	1	2	50015901	1	3	25931870	1	3	2.59253e+07	0.672754	3	2.42049e+07	0.645714	3	26411848	0.835539	3	26411848	0.748354	3	26400235	0.814465
3	2.91252e+07	0.571026	2	7.98144e+07	1	2	8.1698e+07	1	3	16516992	0.636147	2	53549711	0.889273	3	9.27913e+06	1	2	50025993	1	3	3.12317e+07	0.869203	3	25931870	1	3	2.63945e+07	0.94449	3	2.64144e+07	0.651229	3	2.64144e+07	0.545787	3	2.6401e+07	0.801946
3	2.91277e+07	0.612685	2	7.9816e+07	0.950033	2	8.16989e+07	0.860082	3	2.09397e+07	0.583829	2	53625433	1	3	9279768	1	2	50042646	1	3	3.12332e+07	1	3	2.93793e+07	0.896275	3	2.63983e+07	1	3	2.93793e+07	0.617202	3	2.69025e+07	0.448367	3	2.64106e+07	0.891633
3	30091230	0.613061	2	79818796	0.808021	3	25392738	0.796982	3	25392738	0.747919	2	8.16934e+07	1	3	9.28038e+06	1	2	5.60354e+07	1	3	31271416	1	3	3.12317e+07	0.896275	3	2.63986e+07	1	3	3.12317e+07	0.6862	3	3.12306e+07	0.395761	3	26411848	0.777202
3	3.00918e+07	0.592044	2	81687889	0.854043	3	2.68556e+07	0.860082	3	25931870	0.690844	2	8.1698e+07	1	3	9.28075e+06	1	2	8.16853e+07	1	3	3.12724e+07	1	3	3.12332e+07	1	3	26400235	1	3	3.12332e+07	0.915879	3	3.12311e+07	0.464391	3	2.64178e+07	0.814563
3	30092285	0.613061	2	8.16896e+07	0.901381	3	2.9125e+07	0.860082	3	2.63945e+07	0.583829	3	2.44713e+07	1	3	9.28122e+06	1	2	8.16939e+07	1	3	3.12732e+07	0.869203	3	3.12351e+07	0.753104	3	2.6401e+07	1	3	3.12351e+07	0.551985	3	3.12317e+07	0.769954	3	3.12306e+07	0.742677
3	30092912	0.656596	2	8.16915e+07	0.950033	3	2.91252e+07	1	3	2.6401e+07	0.583829	3	24471788	1	3	25931870	1	3	39513.5	1	3	3.33945e+07	0.747919	3	31271416	1	3	2.64033e+07	1	3	3.12489e+07	0.617202	3	3.12332e+07	0.912053	3	3.12311e+07	1
3	3.00936e+07	0.656596	2	8.16934e+07	0.808021	3	2.9158e+07	0.928669	3	26411848	0.583829	3	25931870	1	3	25937568	0.876171	3	2.63983e+07	1	3	3.56226e+07	0.747919	3	3.12724e+07	1	3	2.64064e+07	0.838367	3	3.12642e+07	0.584121	3	3.12351e+07	0.56685	3	3.12317e+07	1
3	3.00942e+07	0.723776	2	8.1698e+07	0.854043	3	2.93307e+07	0.860082	3	2.91256e+07	0.583829	3	2.63983e+07	1	3	2.91252e+07	0.846514	3	26400235	1	3	35628475	0.869203	3	3.12732e+07	1	3	2.6408e+07	0.838367	3	3.12706e+07	0.796786	3	3.12642e+07	0.504233	3	3.12332e+07	1
3	3.01038e+07	0.571402	3	25392738	0.810651	3	29350813	0.796982	3	2.9126e+07	0.583829	3	2.63986e+07	1	3	3.60749e+07	0.846514	3	2.6401e+07	1	3	3.56458e+07	0.869203	3	42673627	0.706355	3	2.64106e+07	1	3	31271416	0.957467	3	3.12706e+07	0.693261	3	3.12351e+07	1
3	3.59117e+07	0.634078	3	30096967	0.808021	3	3.00918e+07	0.860082	3	29126535	0.636147	3	26400235	1	3	36098349	0.846514	3	2.64106e+07	1	3	36063307	0.747919	3	4.26772e+07	0.751644	3	26411848	1	3	3.12724e+07	0.957467	3	31271416	0.967549	3	31236415	0.878527
3	35912537	0.571026	3	3.01033e+07	0.854043	3	30096967	0.860082	3	29126913	0.869203	3	2.6401e+07	1	3	36123011	0.788762	3	26411848	1	3	36094658	0.747919	3	42678509	0.751644	3	2.64144e+07	0.738776	3	3.12732e+07	0.957467	3	3.12724e+07	0.975611	3	3.12706e+07	1
3	5.09251e+07	0.818728	3	3.01038e+07	0.901381	3	3.00979e+07	0.928669	3	2.91274e+07	0.869203	3	2.64033e+07	1	3	36123744	0.817378	3	3.12317e+07	1	3	66947884	0.807372	3	7.12109e+07	0.846603	3	2.69025e+07	0.645714	3	3.57941e+07	0.584121	3	3.12732e+07	0.95952	3	31271416	1
3	50925723	0.819103	3	3.01079e+07	0.808021	3	3.01013e+07	0.860082	3	2.91277e+07	0.869203	3	2.64106e+07	1	3	45184145	0.846514	3	3.12332e+07	1	3	71211414	0.747919	3	71211414	0.947407	3	2.76357e+07	0.787755	3	35964319	0.651229	3	37626049	0.475343	3	3.12724e+07	1
3	5.20026e+07	0.575905	3	3.01108e+07	0.808021	3	3.01033e+07	0.928669	3	29128094	0.636147	3	26411848	1	3	45186570	0.906348	3	31271416	1	3	7.12123e+07	0.807372	3	7.12123e+07	1	3	3.12332e+07	0.890612	3	42673627	0.551985	3	42678509	0.389647	3	3.12732e+07	1
3	52002641	0.575905	3	5.09251e+07	0.808021	3	3.01038e+07	0.928669	3	3.56151e+07	0.583829	3	2.68556e+07	1	3	7.1204e+07	0.817378	3	3.12724e+07	1	3	7.12155e+07	1	3	71213243	0.947407	3	35964319	0.738776	3	4.26834e+07	0.759924	3	4.26834e+07	0.558083	3	31924287	0.743362
3	6.30269e+07	0.677988	3	6.30269e+07	0.854043	3	30104272	0.860082	3	3.56458e+07	0.583829	3	29126913	1	3	7.12041e+07	0.817378	3	3.12732e+07	1	3	7.12163e+07	0.933413	3	7.1214e+07	0.947407	3	3.59658e+07	0.691429	3	4.26843e+07	0.722117	3	4.26843e+07	0.540816	3	34677938	0.852805
3	6.30272e+07	0.591668	3	6.30272e+07	0.854043	3	3.01079e+07	0.860082	3	3.59117e+07	0.586207	3	2.91274e+07	1	3	7.12046e+07	0.968262	3	42679345	1	3	7.123e+07	0.807372	3	7.12155e+07	0.947407	3	42673627	0.691429	3	42687411	0.6862	3	42687411	0.564062	3	35980361	0.814856
